# The olfactory receptor SNIF-1 mediates foraging for leucine-rich diets in *C. elegans*

**DOI:** 10.1101/2024.07.11.603021

**Authors:** Ritika Siddiqui, Nikita Mehta, Gopika Ranjith, Marie-Anne Felix, Changchun Chen, Varsha Singh

**Affiliations:** Division of Molecular Microbiology, School of Life Sciences, University of Dundee, UK; Department of Developmental Biology and Genetics, Indian Institute of Science, Bengaluru, India; Institute of Biology of the Ecole Normale Supérieure, Paris, France; Department of Molecular Biology, Umeå University, Sweden

**Keywords:** *C. elegans*, microbiota, olfaction, odors, isoamyl alcohol, odor sensory neurons, GPCR

## Abstract

Acquisition of essential nutrients through diet is crucial for the survival of animals. Dietary odors might enable animals to forage for nutrient-rich diets. We asked if *Caenorhabditis elegans*, a bacterivorous nematode, uses olfactory cues to forage for essential amino acid-rich (EAA) diets. Using the native microbiome of *C. elegans,* we show that worms rely on olfaction to select leucine (EAA)-enriched bacteria. Using gas chromatography, we find that leucine-enriched bacteria produce isoamyl alcohol (IAA) odor in the highest abundance. Prior adaptation of worms to IAA diminishes the diet preference of worms. Several wild isolates of *C. elegans* display robust responses to IAA emphasizing its ecological relevance. We find that foraging for a leucine-enriched diet is mediated via the AWC olfactory neurons. Finally, we identify SNIF-1 G protein-coupled receptor in AWC neurons as a receptor for IAA and a mediator of dietary decisions in worms. Our study identifies a receptor-ligand module underpinning foraging behavior in *C. elegans*.
