## Supplementary Tables for "The olfactory receptor SNIF-1 mediates foraging for leucine-rich diets in *C. elegans*"

### Sheet: S1
Table S1: List of C. elegans and CeMbio strains used in this study.
C. elegans strains
C. elegans strains	Description	Source	Place of isolation	Reference
Wild type (WT)	N2 Bristol	CGC
odr-7	CX4 (ky4)	CGC
AWC(-)	PY7502 (oyIs85)	CGC
JU1440	-	Rotting Fruit, Palm	Barcelona, Spain
QX1211	-	Soil under rotting orange	San Francisco, California, USA
JU1171	-	Compost heap	Concepcion, Chile
JU1200	-	Compost heap	Dundaldo, Scotland
JU561	-	Live arthropod, isopod	Sainte-Barbe, France
JU1934	-	Rotting stem, Heracleum sphondylium	Santeuil, France
JU3226	-	Rotting fruit	Wellington, New Zealand
DL226	-	Soil, leaf litter	Oregon, USA
EG4725	-	Rotting fruit, Apple	Amares, Portugal
CHS1010	str-112(yum1145); str-113(yum1146); str-114(yum1147); str-115(yum1148); str-116(yum1149); str-118(yum1150)
CHS1028	srj-7(yum1206); srj-8(yum1207); srj-9(yum1208); srj-10(yum1209); srj-11(yum1210) ; srj-13(yum1211); srj-14(yum1212); srj-15(yum1213)
CHS1030	str-145(yum1221); str-146(yum1222); str-148(yum1223); str-141(yum1224); str-149(yum1225); str-150(yum1226); str-151(yum1227)
CHS1035	str-153(yum1271); str-155(yum1272); str-162(yum1273); str-168(yum1274); str-156(yum1275); str-158(yum1276); str-159(yum1277); str-160(yum1278); str-161(yum1279); str-154(yum1280); str-267(yum1281)
CHS1041	frpr-3(yum1321); frpr-4(yum1322); frpr-16(yum1323); frpr-18(yum1324)
CHS1075	str-163(yum1473); str-164(yum1474); str-165(yum1475); str-166(yum1476); str-169(yum1477)
CHS1109	frpr-1(yum1645); frpr-2(yum1646); frpr-14(yum1647); frpr-17(yum1648)
CHS1133	srx-38(yum1772); srx-39(yum1773); srx-41(yum1774); c03g6.21(yum1775); srx-42(yum1776); srx-43(yum1777); fbxa-199(yum1778)
CHS1146	srx-48(yum1857); srx-50(yum1858); srx-51(yum1859); srx-54(yum1860); srx-59(yum1862); srx-64(yum1863)
CHS1169	srd-10(yum2006); srd-11(yum2007); srd-12(yum2008); srd-13(yum2009); srd-15(yum2010); srd-16(yum2011)
CHS1182	str-196(yum2084); str-198(yum2085); str-199(yum2086); str-200(yum2087); str-204(yum2088); str-205(yum2089); str-193(yum2090); str-2(yum2091); str-3(yum2092)
CHS1190	srd-1(yum2136); srd-2(yum2137); srd-3(yum2138); srd-4(yum2139); srd-5(yum2140); srd-7(yum2141); srd-8(yum2142); srd-9(yum2143)
CHS1210	srsx-1(yum2261); srsx-2(yum2262); srsx-3(yum2263); srsx-5(yum2264); srsx-6(yum2265); srsx-7(yum2266)
CHS1212	gnrr-1(yum2273); gnrr-2(yum2274); gnrr-3(yum2275); gnrr-4(yum2276); gnrr-5(yum2277); gnrr-6(yum2278); gnrr-7(yum2279)
CHS1276	str-123(yum2774); str-124(yum2775); str-125(yum2776); str-129(yum2777); str-130(yum2778); str-131(yum2779); str-134(yum2780); str-135(yum2781); str-136(yum2782); str-145(yum2783); t06c12.11(yum2784)
VSL2401	srd-12 (yum2008) x3	This study
VSL2402	srd-12 (yum2008) x3	This study
VSL2512 (srd-12p::srd-12)	srd-12 (yum2008); vslEx2512 [snif-1p (2Kb)::snif-1::SL2::mCherry::unc-54 3' UTR + unc-122p::GFP]	This study
VSL2404 (AWCp::srd-12)	srd-12 (yum2008); vslEx2404 [odr-1p::snif-1::SL2::mCherry + unc-122p::GFP]	This study
VSL2514 (AWBp::srd-12)	srd-12 (yum2008); vslEx2514 [str-1p::snif-1::SL2::mCherry::unc-54 3' UTR + unc-122p::GFP]	This study
VSL2521	srd-12 (yum2008); vslEx2521 [snif-1p (2Kb)::snif-1:SL2::GFP::unc-54 3' UTR + odr-1p::GPR43::SL2::mCherry + unc-122p::GFP]	This study
Bacterial strains
Strain code	Strain name	Family	Phylum
CEent1	Enterobacter hormaechei	Enterobacteriaceae	Pseudomonadota
JUb66	Lelliottia amnigena	Enterobacteriaceae	Pseudomonadota
MYb10	Acinetobacter guillouiae	Moraxellaceae	Pseudomonadota
JUb134	Sphingomonas molluscorum	Sphingomonadaceae	Pseudomonadota
JUb19	Stenotrophomonas indicatrix	Xanthomonadaceae	Pseudomonadota
MYb11	Pseudomonas lurida	Pseudomonadaceae	Pseudomonadota
MSPm1	Pseudomonas berkeleyensis	Pseudomonadaceae	Pseudomonadota
BIGb0172	Comamonas piscis	Comamonadaceae	Pseudomonadota
BIGb0393	Pantoea nemavictus	Enterobacteriaceae	Pseudomonadota
MYb71	Ochrobactrum vermis	Brucellaceae	Proteobacteria
BIGb0170	Sphingobacterium multivorum	Sphingobacteriaceae	Bacteroidota
JUb44	Chryseobacterium scophthalmum	Weeksellaceae	Bacteroidota
OP50	Escherichia coli	Enterobacteriaceae	Pseudomonadota

### Sheet: S2
Table S2: Bacterial strains and list of their identified volatiles.
Bacteria	Volatiles identified (- LEU)	Volatiles identified (+ LEU)
CEent1	IAA, Acetoin, Isobutanol, Isoamyl acetate, PEA, and 2,3-Butanediol	IAA, Acetoin, Isoamyl acetate, Isovaleraldehyde, and 2-Nonanone
JUb66	IAA, Acetoin, Isobutanol, Isoamyl acetate, PEA, Isovalerate, Isoamyl propionate, 2,3-Butanediol, and 10,13-Octadecadiynoic acid, methyl ester	IAA, Acetoin, Isoamyl acetate, Isovaleraldehyde, and 2-Nonanone
BIGb0170	IAA, Isovalerate, Methyl isovalerate, and Butyl acetate	IAA, Acetoin, Isoamyl acetate, Isovaleraldehyde, and 2-Nonanone
BIGb0172	1-Tetradecanol, 3-Carene, and Dimethyl, trisulfide	N.D.
BIGb0393	IAA, and PEA	IAA
MYb10	Disulfide, dimethyl, and 2-Heptadecanol, acetate	N.D.
MYb11	1-Undecene, 9,17-Octadecadienal, and Disulfide, dimethyl	1-Undecene, 9,17-Octadecadienal, and Disulfide, dimethyl
MYb71	IAA, Disulfide, dimethyl, and 1H-Indene, 1-methylene	1-Undecene
JUb19	Disulfide, dimethyl, Heptadecane, 9-hexyl-, and Dimethyl, trisulfide	IAA
JUb44	IAA	N.D.
JUb134	IAA, and 1-Undecene	N.D.
MSPm1	Disulfide, dimethyl, and Dimethyl, trisulfide	N.D.
E. coli OP50	Indole	Indole

### Sheet: S3
Table S3: List of reagents used in this study.
Name	Company	Catalog number
2,3-Butanediol	Sigma	237639-1G
Acetoin	Sigma	40127-U
Agar	HiMedia	GRM026
Butyl acetate	Sigma	287725-100ML
CaCl2	SRL	10035-04-8
Chloroform	VWR Chemicals	BDH83626.400
Diacetyl	Sigma	B85307
Difco Luria-Bertani	BD Difco	11778902
Ethanol	Merck Millipore	100983
Indole	Sigma	I3408-100G
Isoamyl acetate	Sigma	W205532-SAMPLE-K
Isoamyl alcohol	Sigma	W205710-SAMPLE-K
Isobutanol	Sigma	294829-100ML
Isovalerate	TCI	503-74-2
K2HPO4	SRL	2139900
KH2PO4	SRL	7778-77-0
Methyl isovalerate	TCI	556-24-1
MgSO4	SRL	10034-99-8
NaCl	SRL	7647-14-5
Phenylethyl alcohol	Sigma	77861-250ML
Sodium azide	Sigma	71290-10G

### Sheet: S4
Table S4: List of volatiles and their respective solvents used for chemotaxis assay.
Volatiles	Solvent
2,3-Butanediol	Water
Acetoin	Water
Androstenone	Ethanol
Butyl acetate	Water
Butyric acid	Water
Diacetyl	Chloroform
Indole	Chloroform
Isoamyl acetate	Water
Isoamyl alcohol	Ethanol
Isobutanol	Water
Isovalerate	Water
Methyl isovalerate	Water
Phenylethyl alcohol	Water
Propionic acid	Water
